# A latent clinical-anatomical dimension relating metabolic syndrome to brain structure and cognition

**DOI:** 10.1101/2023.02.22.529531

**Authors:** Marvin Petersen, Felix Hoffstaedter, Felix L. Nägele, Carola Mayer, Maximilian Schell, D. Leander Rimmele, Birgit-Christiane Zyriax, Tanja Zeller, Simone Kühn, Jürgen Gallinat, Jens Fiehler, Raphael Twerenbold, Amir Omidvarnia, Kaustubh R. Patil, Simon B. Eickhoff, Götz Thomalla, Bastian Cheng

## Abstract

The link between metabolic syndrome (MetS) and neurodegenerative as well cerebrovascular conditions holds substantial implications for brain health in at-risk populations. This study elucidates the complex relationship between MetS and brain health by conducting a comprehensive examination of cardiometabolic risk factors, cortical morphology, and cognitive function in 40,087 individuals. Multivariate, data-driven statistics identified a latent dimension linking more severe MetS to widespread brain morphological abnormalities, accounting for up to 71% of shared variance in the data. This dimension was replicable across sub-samples. In a mediation analysis we could demonstrate that MetS-related brain morphological abnormalities mediated the link between MetS severity and cognitive performance in multiple domains. Employing imaging transcriptomics and connectomics, our results also suggest that MetS-related morphological abnormalities are linked to the regional cellular composition and macroscopic brain network organization. By leveraging extensive, multi-domain data combined with a dimensional stratification approach, our analysis provides profound insights into the association of MetS and brain health. These findings can inform effective therapeutic and risk mitigation strategies aimed at maintaining brain integrity.
