## Supplementary material for "A latent clinical-anatomical dimension relating metabolic syndrome to brain structure and cognition": Schaefer100×7-parcellated bootstrap ratio

13.803052902915915
14.22927707592787
5.2024214984314385
-8.930116306521189
1.8878292611656402
7.364845141742421
-5.539685411828283
-7.669188452188809
-0.03243719503871385
18.90041459139818
10.614797341591064
13.702394438334428
15.128982120916401
10.769022717937167
-2.332750961670451
4.038365147726779
3.796325043526366
-11.081825163593624
7.442237786051322
-10.285753716338087
-12.682910065051118
10.352182780057637
1.0261142385645354
8.633687453021759
13.79956420914508
11.097207806110024
-0.20709751264267884
12.76854431960196
3.7237217222771446
3.857208674523272
9.47156043878779
23.206535753393936
7.661963278421591
-5.805683708950813
6.076949311785264
-2.592233102283471
5.111136687993727
9.073331516444918
6.657331205107086
1.7913846211317626
-8.504708614949935
16.686680841546398
4.502579308202587
6.258681730392561
2.6129098268853066
-3.294767555020459
2.0911120841165918
-1.7619513606472614
1.300130387366046
-1.1718538081745118
10.132878361611594
15.36689057179895
5.822737459888874
-3.935499298925735
5.0402641692892844
9.150366764159648
-4.867169937065851
-2.899175063244726
19.562748646189057
9.353347949373793
15.752484641984235
14.174366101649536
19.841559129043848
9.471386142351005
1.0761678393478513
-2.745350756639801
-2.55712572964443
8.333059864047561
0.5475226540088676
-13.677033479103708
-15.049339350960205
11.605483240676204
0.3838238725860041
3.1865611928355837
10.068782614414552
11.172749303875564
6.982642751861623
9.490811480296477
12.6588129859347
26.00734643090651
-5.530139585539145
-9.964068641363406
4.356405652048298
2.873530329637746
0.1270047025402545
2.5801930986101618
3.9335693442143023
11.592728827499599
-0.372330259291872
-2.482427397863443
5.352671168133504
15.522349592462655
9.16451812512469
15.201384983804118
4.986234725307447
6.309336840007561
-5.791645051078604
-4.231450272316463
1.815444678843035
0.02903178024728504
