## Supplementary material for "A latent clinical-anatomical dimension relating metabolic syndrome to brain structure and cognition": Schaefer400×7-parcellated MetS effect maps

	pls_combined_bootstrap_df	pls_hchs_bootstrap_df	pls_ukb_bootstrap_df	t_values_combined
7Networks_LH_Vis_1	12.00031901439354	6.208076473693576	12.836901557386431	3.9414787
7Networks_LH_Vis_2	10.11538508732825	5.315183679462085	10.104220229267897	1.6932374
7Networks_LH_Vis_3	11.505495351150952	5.636311047849722	11.78652410184382	2.7062368
7Networks_LH_Vis_4	7.460580336272112	3.0116486300544487	9.534518276324894	1.7558963
7Networks_LH_Vis_5	12.286218846720926	4.575298338184215	14.843403756244822	2.786388
7Networks_LH_Vis_6	8.30317232515488	2.9113609791952686	8.323880995155848	1.2018715
7Networks_LH_Vis_7	11.145825366651955	0.9215257576306868	13.381317549084724	1.9655269
7Networks_LH_Vis_8	-0.5764601659441425	2.1770077157609338	-0.0750548694455568	-0.08346807
7Networks_LH_Vis_9	9.05676350294629	4.252556009943315	10.463667129746142	1.2075238
7Networks_LH_Vis_10	0.3534116780780618	1.969463253794508	3.045587886209826	0.2695558
7Networks_LH_Vis_11	-4.289429791481688	2.50079828758304	-1.6745928291105094	-1.6836731
7Networks_LH_Vis_12	-11.006505534750302	0.1701746395439508	-6.603209109198455	-1.9510069
7Networks_LH_Vis_13	7.522200541285726	1.1895696808122267	9.647634958269276	1.1076958
7Networks_LH_Vis_14	-13.433125704428765	2.9466898385232807	-10.190831249954025	-3.1334505
7Networks_LH_Vis_15	-1.5944793200483025	-1.314701114068484	3.41536577809609	-0.6401454
7Networks_LH_Vis_16	4.34439942115163	1.7102268871516817	7.002526861031334	0.63780725
7Networks_LH_Vis_17	-8.679460362314135	2.190207759510278	-6.4654233614155725	-0.49516696
7Networks_LH_Vis_18	0.9268198585480176	1.0394147408939476	4.405139318472506	-0.49604842
7Networks_LH_Vis_19	-16.82530534389765	-0.2604246365790244	-11.357618668914084	-2.9153976
7Networks_LH_Vis_20	6.680876645958563	-0.2518612966120635	8.19297951267526	1.606057
7Networks_LH_Vis_21	1.6820799295892483	2.072632273897504	5.915122152114397	0.09286215
7Networks_LH_Vis_22	0.4494288338581735	-0.6078454533612438	3.7465808680820616	1.0711545
7Networks_LH_Vis_23	-13.490230556640666	2.260228133581148	-10.554729838240076	-2.3311946
7Networks_LH_Vis_24	-9.75755702662102	-1.0165693180473212	-4.4877881158018464	-2.5153787
7Networks_LH_Vis_25	-5.265842672583854	0.0567733618597677	-1.6690530528573957	-1.4282885
7Networks_LH_Vis_26	-1.2676894119984785	-0.1882032646308013	3.268422712837721	-1.1508607
7Networks_LH_Vis_27	-6.4643840350726265	3.05225602503019	-2.6330347189626733	-1.188475
7Networks_LH_Vis_28	-11.19801004673032	3.3785619627879884	-7.580904407510091	-3.6650398
7Networks_LH_Vis_29	-10.433457414382564	-0.7094874944131269	-6.546088628742405	-2.937814
7Networks_LH_Vis_30	-2.7287606728129448	0.7702697518255206	0.9076308537999934	-2.712832
7Networks_LH_Vis_31	-11.062219147892153	-0.1193362831158856	-7.967204634083	-3.5770483
7Networks_LH_SomMot_1	11.649561968157592	5.422092895356744	12.718502813122118	4.9924674
7Networks_LH_SomMot_2	16.894464529555762	4.493408815259851	18.702318245249952	5.162917
7Networks_LH_SomMot_3	6.96596628578635	3.420058120457412	7.15421653565415	3.6140344
7Networks_LH_SomMot_4	6.511740062458877	2.123780038168124	6.681058209311369	3.9403372
7Networks_LH_SomMot_5	10.47791627549632	4.497741134077879	11.942435138811994	3.70471
7Networks_LH_SomMot_6	9.429195053975612	4.312201642325372	13.55672169488183	3.6569877
7Networks_LH_SomMot_7	18.880418287189784	5.406542514464592	20.877924782416937	5.4107637
7Networks_LH_SomMot_8	13.473959266004426	3.472746558365482	16.05121181452404	5.493857
7Networks_LH_SomMot_9	3.8483022449877344	-0.7912484070136879	7.909574059109974	1.1746482
7Networks_LH_SomMot_10	15.784363860368872	4.830390920050565	16.561338236879983	5.2329626
7Networks_LH_SomMot_11	5.862400185817528	0.4836574739158529	8.45559374022529	1.9948289
7Networks_LH_SomMot_12	5.859318615749019	-1.088623904185226	9.397569503837536	1.6507947
7Networks_LH_SomMot_13	-0.9539205319722692	-0.8528624565360167	2.6035202252713767	0.32331884
7Networks_LH_SomMot_14	18.81712697298513	2.3758191889011884	18.761097874990647	3.536595
7Networks_LH_SomMot_15	3.218778719310461	1.969274250824109	6.696070626472874	0.50849944
7Networks_LH_SomMot_16	16.348216941129465	3.163235813780269	16.143521864681112	3.4746678
7Networks_LH_SomMot_17	18.4176128676214	3.8761744209295457	18.58151063611697	4.439295
7Networks_LH_SomMot_18	17.77150981316444	3.992085849630151	17.056936318992665	4.4894414
7Networks_LH_SomMot_19	25.93950604076131	4.738503636512059	23.060570701139564	7.1102347
7Networks_LH_SomMot_20	2.9203058495223497	-0.4304464896018345	4.647457564052454	-0.2605109
7Networks_LH_SomMot_21	3.751302220341647	1.202470081753584	7.810506985625859	0.5466604
7Networks_LH_SomMot_22	20.41778731683414	2.25605742638142	17.51320630960916	3.7019265
7Networks_LH_SomMot_23	8.198757623716384	1.8618760143843456	10.175465923485952	2.6524637
7Networks_LH_SomMot_24	21.21174874420424	3.869812251186066	18.69836582822439	6.331066
7Networks_LH_SomMot_25	13.108491225694108	2.7152935863142376	13.39762144695682	3.5394855
7Networks_LH_SomMot_26	8.39658588831052	2.0122160548981887	6.131439607426069	1.136979
7Networks_LH_SomMot_27	-7.835487547198572	0.6209876875919782	-2.1639623406419672	-1.7587153
7Networks_LH_SomMot_28	-1.962952110577914	0.0945585435913071	-1.5363388148449837	-1.8538884
7Networks_LH_SomMot_29	-4.048036143262399	1.0614354537028776	-0.5494453146188281	-0.8305497
7Networks_LH_SomMot_30	-4.83488416525382	0.5981337053933319	-2.215676178468216	-0.2643537
7Networks_LH_SomMot_31	1.4640200284391875	1.7263325845177286	-0.5623062719949692	0.6294265
7Networks_LH_SomMot_32	-13.96362119589928	-1.3443882735713233	-11.04943426113853	-3.2451153
7Networks_LH_SomMot_33	-3.953180103360972	0.2006646237215573	-4.538047574233419	-0.57129216
7Networks_LH_SomMot_34	-13.697777855604464	-1.5034753964171796	-11.785414763618704	-2.9048276
7Networks_LH_SomMot_35	-15.243048405579252	-1.9211255298217385	-15.45594627540489	-4.917737
7Networks_LH_SomMot_36	-16.563397427023293	-1.285701351721359	-14.26246231801842	-4.257983
7Networks_LH_SomMot_37	-12.532954205213109	-0.7030701279969708	-14.747767177442164	-3.7128558
7Networks_LH_DorsAttn_Post_1	4.847835113786876	3.9424824835647567	4.440557288012598	1.0050849
7Networks_LH_DorsAttn_Post_2	2.538137546849887	2.32446010183079	2.4889994480780024	0.5989837
7Networks_LH_DorsAttn_Post_3	-8.236631581779989	1.3565496957618712	-6.989862019831872	-1.6962638
7Networks_LH_DorsAttn_Post_4	-6.937107682403491	1.6124645328349625	-4.444768919978988	-0.7314773
7Networks_LH_DorsAttn_Post_5	-2.63699862499403	3.899342815935659	-0.2473255556632633	-0.5849658
7Networks_LH_DorsAttn_Post_6	-0.5790652268874095	0.056992150321086	3.879171127044677	0.15034488
7Networks_LH_DorsAttn_Post_7	-8.371110163579644	1.6931201249191647	-4.28765472188462	-1.8372154
7Networks_LH_DorsAttn_Post_8	7.260390986915276	1.5393839599571235	10.616884070069624	1.41881
7Networks_LH_DorsAttn_Post_9	-1.866566860052956	2.547148389283005	1.3340256034760989	0.46089092
7Networks_LH_DorsAttn_Post_10	-8.509889594610046	2.3705688933535827	-4.142110623332476	-0.52773756
7Networks_LH_DorsAttn_Post_11	3.2274163215176994	1.260995969679626	7.130704949813797	1.4134449
7Networks_LH_DorsAttn_Post_12	-6.900101825775669	2.534312739001233	-1.987375642979095	-1.3174535
7Networks_LH_DorsAttn_Post_13	-18.052103499289537	-0.0832760052406199	-14.435330484394038	-4.883372
7Networks_LH_DorsAttn_Post_14	-14.722863165443824	-0.0174693403119504	-10.152524947552758	-3.976931
7Networks_LH_DorsAttn_Post_15	-14.210999279931473	-0.5908694400459586	-10.178747471272091	-3.1452177
7Networks_LH_DorsAttn_Post_16	-20.2135840938481	-1.2639446049333691	-16.057008086143732	-4.5384674
7Networks_LH_DorsAttn_Post_17	-16.40691075468227	-2.511388628155747	-12.082216467637195	-4.0616646
7Networks_LH_DorsAttn_FEF_1	3.4048725385305767	3.747487764843708	7.463074709578769	0.5105333
7Networks_LH_DorsAttn_FEF_2	2.997090568882643	2.543081725152975	5.720293870761216	1.0569855
7Networks_LH_DorsAttn_FEF_3	5.966991249852367	4.269079422459595	9.180605311206058	1.5936368
7Networks_LH_DorsAttn_FEF_4	-7.503716488905361	1.1574208577176657	-3.580218664235577	-1.1789908
7Networks_LH_DorsAttn_PrCv_1	6.53610925965356	-0.3151820143748416	12.3862773643356	1.8754374
7Networks_LH_DorsAttn_PrCv_2	6.189550118817515	0.5668394527421824	10.592029999138877	2.3798594
7Networks_LH_SalVentAttn_ParOper_1	13.904823121905997	3.5954408042445527	16.268506658504492	4.445873
7Networks_LH_SalVentAttn_ParOper_2	4.932026881882246	3.5695959213453547	8.767319987299105	2.0104513
7Networks_LH_SalVentAttn_ParOper_3	1.6009112561083103	0.6058321809757342	5.253930418731352	0.13767187
7Networks_LH_SalVentAttn_ParOper_4	0.709281360324611	0.1125474209031742	4.595034671950998	0.51748514
7Networks_LH_SalVentAttn_TempOcc_1	-3.1300511288721893	3.4914166953326853	-1.6865628120823768	0.051641315
7Networks_LH_SalVentAttn_FrOperIns_1	10.571889476601092	4.047741274854075	12.184364201028856	4.5676584
7Networks_LH_SalVentAttn_FrOperIns_2	12.572835661676374	2.065227672205757	14.375139341741503	3.2148895
7Networks_LH_SalVentAttn_FrOperIns_3	9.447569216332534	1.222973041695776	11.198939474832851	2.3590012
7Networks_LH_SalVentAttn_FrOperIns_4	9.64820296267542	3.417713463010637	9.745459898754351	4.6914616
7Networks_LH_SalVentAttn_FrOperIns_5	7.073164790453854	2.968975384640233	9.164579043107356	2.665636
7Networks_LH_SalVentAttn_FrOperIns_6	7.532020912565221	1.26740101632223	9.329701707046672	2.6329663
7Networks_LH_SalVentAttn_FrOperIns_7	12.095150529575106	2.4738082755028814	15.659336909785177	3.8210125
7Networks_LH_SalVentAttn_FrOperIns_8	9.814566194248837	3.076806460048273	14.26048040195683	4.3287945
7Networks_LH_SalVentAttn_FrOperIns_9	5.713698294293461	0.8393425589833832	10.297567074001709	1.4811728
7Networks_LH_SalVentAttn_PFCl_1	-3.625841249300486	0.649674000070698	-0.2419561394924416	-0.097082436
7Networks_LH_SalVentAttn_Med_1	13.71966137227072	2.3099288108876967	15.319055138380229	4.2317944
7Networks_LH_SalVentAttn_Med_2	13.00051501982788	3.699096744367476	13.747749285636536	4.019828
7Networks_LH_SalVentAttn_Med_3	5.715443148004511	1.80812643205758	7.413614493972148	2.04949
7Networks_LH_SalVentAttn_Med_4	13.98407167761567	4.624961006050386	15.436752731049024	4.186482
7Networks_LH_SalVentAttn_Med_5	-2.6796319136230684	0.4597168031858145	0.4747112472822313	-0.09200222
7Networks_LH_SalVentAttn_Med_6	-8.082374305250395	-0.1982277662544946	-2.757350080845797	-1.2564375
7Networks_LH_SalVentAttn_Med_7	-6.485761180445811	-0.5310118947363273	-3.153380456153795	-1.8679191
7Networks_LH_Limbic_OFC_1	-6.304780976635878	2.493462003230872	-4.551081112425549	-0.6997472
7Networks_LH_Limbic_OFC_2	10.952524420040168	5.151386745410417	11.692943866639824	3.744071
7Networks_LH_Limbic_OFC_3	25.58874057765289	6.741618300011068	23.74621126208689	5.9644637
7Networks_LH_Limbic_OFC_4	-12.3203961561605	0.9489176908030152	-14.554583559078896	-2.2041273
7Networks_LH_Limbic_OFC_5	-0.90648039430738	5.326614872838067	0.8530654904430592	1.2231637
7Networks_LH_Limbic_TempPole_1	26.203131515977244	6.90841210319612	25.449185383976356	7.10157
7Networks_LH_Limbic_TempPole_2	20.285730245043176	6.473880554548271	20.918571000751687	6.2702065
7Networks_LH_Limbic_TempPole_3	16.085316219908993	4.945804092347251	16.765945091150346	4.045389
7Networks_LH_Limbic_TempPole_4	15.729266749138722	6.150067129095551	15.26628893426638	4.095327
7Networks_LH_Limbic_TempPole_5	9.870734638411603	5.204308863155269	10.364173014516922	2.3414505
7Networks_LH_Limbic_TempPole_6	18.28629902197989	6.259737483518082	20.849846166470293	5.348118
7Networks_LH_Limbic_TempPole_7	21.89634998664648	5.90698705014446	23.26413551183057	6.474578
7Networks_LH_Limbic_TempPole_8	16.848389187872623	2.1304003449461795	20.56462450832489	4.7311954
7Networks_LH_Cont_Par_1	-10.614158741944474	2.6829897381735943	-6.958503631205512	-2.7605948
7Networks_LH_Cont_Par_2	-7.824816623628512	-0.3895818878521925	-4.607927707232278	-2.3438034
7Networks_LH_Cont_Par_3	-11.316159389992958	-0.0320571721003901	-8.180153621317103	-2.9644651
7Networks_LH_Cont_Par_4	-10.254876831884904	1.1740375868643471	-6.892792000806503	-1.6430554
7Networks_LH_Cont_Par_5	-9.808407119357913	1.3327729719422363	-5.815906387191343	-1.2395992
7Networks_LH_Cont_Par_6	-6.685938640327239	-0.7469913288074662	-1.7028990718292538	-1.2795165
7Networks_LH_Cont_Temp_1	-7.185781604097874	4.323299053600674	-6.791570607375318	-1.7817075
7Networks_LH_Cont_OFC_1	8.955692799374216	4.567498297644479	11.888473605843258	3.1621957
7Networks_LH_Cont_PFCl_1	-9.17726970079038	1.775420714606137	-5.440137711739038	-0.71387684
7Networks_LH_Cont_PFCl_2	-1.9100504559810216	0.7435634905977926	2.25917269992168	0.5955475
7Networks_LH_Cont_PFCl_3	-2.238073225013899	2.257292536783285	0.1075169436546173	0.72763675
7Networks_LH_Cont_PFCl_4	-2.6829081279674787	1.2800342941135885	0.4225931865894943	1.0797608
7Networks_LH_Cont_PFCl_5	-0.727233191089232	0.9121254609190128	2.938699105001846	0.7760917
7Networks_LH_Cont_PFCl_6	5.401100693904305	1.5631882054936757	9.017371002290298	1.9126678
7Networks_LH_Cont_PFCl_7	9.094902006605489	2.2527584189087717	11.37121258069382	2.7228713
7Networks_LH_Cont_PFCl_8	-3.49068107461853	0.456354029529871	0.5268384891565624	-1.4896995
7Networks_LH_Cont_PFCv_1	13.71921841505166	2.031949398980543	15.160474175068618	3.0124843
7Networks_LH_Cont_pCun_1	-10.784399350477214	-1.3147581916244533	-7.696677082003525	-3.6438966
7Networks_LH_Cont_pCun_2	-10.124313786223532	0.2680974427944981	-7.121078362014002	-2.4773893
7Networks_LH_Cont_Cing_1	2.786325314842967	-1.0237006903698211	3.681599632048127	0.5198201
7Networks_LH_Cont_Cing_2	3.657433964670595	0.6383710129748484	5.572963456412554	0.35342446
7Networks_LH_Cont_PFCmp_1	6.925502465150576	3.0567610295754117	8.850179376998533	1.5187182
7Networks_LH_Default_Temp_1	5.058784821802947	4.951420319445094	8.215734803080004	2.7736135
7Networks_LH_Default_Temp_2	2.963529194568003	2.182060187822358	4.692245492478086	1.627759
7Networks_LH_Default_Temp_3	-3.475395686738286	4.500204494076374	-4.135190266413116	-0.37462875
7Networks_LH_Default_Temp_4	7.490057348882247	3.011531972593545	9.811081172720264	2.742177
7Networks_LH_Default_Temp_5	4.309394241691407	3.897922750619261	6.453055440000664	2.6884854
7Networks_LH_Default_Temp_6	-0.4411652692569845	5.240193019114369	1.2008789584365989	1.7831469
7Networks_LH_Default_Temp_7	6.900098136683559	3.8922647498585294	9.612056715427844	3.6387045
7Networks_LH_Default_Temp_8	5.282136949290157	1.1104937267272552	7.647552535882512	2.920243
7Networks_LH_Default_Temp_9	3.5821847759046266	3.843356145184116	7.260243549278408	1.931447
7Networks_LH_Default_Temp_10	2.244437970312896	3.987544456456679	2.9638203905889884	1.1879003
7Networks_LH_Default_Par_1	-1.4349385887390882	2.788401077473759	0.7523889963869556	0.34733453
7Networks_LH_Default_Par_2	-3.0814234080086567	1.076251025704006	-0.348659148304851	-0.058867842
7Networks_LH_Default_Par_3	-11.169556250525464	0.725796813963722	-8.435148089681439	-3.872502
7Networks_LH_Default_Par_4	-10.863784537403896	-1.3924602239067565	-6.778796427106484	-2.0172224
7Networks_LH_Default_Par_5	-6.620279100798888	0.836631304968473	-4.260154691755711	-0.52400184
7Networks_LH_Default_Par_6	-16.08738185260412	-0.9291673457478044	-13.144747350710348	-3.2312295
7Networks_LH_Default_Par_7	-12.791567263745636	-0.7984157751832236	-9.775039593128136	-2.0471504
7Networks_LH_Default_PFC_1	19.31188178571681	4.0696143927582416	20.396259646903047	4.6959643
7Networks_LH_Default_PFC_2	10.52544215225246	4.325250263404644	15.051572596495571	3.483686
7Networks_LH_Default_PFC_3	9.93897820867234	2.572411471552356	10.568234901644276	2.3405244
7Networks_LH_Default_PFC_4	-2.3251996696527977	-2.1264932494873494	-3.928317841033646	-0.52758825
7Networks_LH_Default_PFC_5	3.716306431062662	2.504725496995942	5.893026020305807	1.4207296
7Networks_LH_Default_PFC_6	-3.054351250323851	2.975157461091477	-0.4382503636353728	2.105571
7Networks_LH_Default_PFC_7	2.416254976051553	1.121581032513752	5.916502241942515	1.0043387
7Networks_LH_Default_PFC_8	3.825130172097124	1.8292680085372144	5.016182593621939	1.0998108
7Networks_LH_Default_PFC_9	6.550019997265899	1.29217305517687	5.893421135535317	2.0782328
7Networks_LH_Default_PFC_10	2.789197956645715	-0.135444296534768	6.346189038792985	0.9411241
7Networks_LH_Default_PFC_11	-7.404406963907323	0.8467931011342411	-4.581596853675748	-0.3532201
7Networks_LH_Default_PFC_12	11.620564518677558	2.951914475367941	11.490804040009396	4.054673
7Networks_LH_Default_PFC_13	3.362695954627711	1.0400934514040032	4.82420721044385	2.2198873
7Networks_LH_Default_PFC_14	-11.545885645895256	-1.697825131032083	-7.639587044680355	-2.3001053
7Networks_LH_Default_PFC_15	-5.10494727668338	-0.2160026574382492	-1.3866972394281452	-0.5612584
7Networks_LH_Default_PFC_16	-2.7424510803743023	-1.0249899614571834	1.0867662533346545	0.11748712
7Networks_LH_Default_PFC_17	-2.9983145256133232	0.09295843612149	0.784618532111841	-0.3389527
7Networks_LH_Default_PFC_18	-8.860851709760146	-1.7740926027952582	-6.100744502111277	-2.3524382
7Networks_LH_Default_PFC_19	-7.061484055949412	-1.1421023005194295	-2.8967271466138453	-1.0062836
7Networks_LH_Default_PFC_20	1.3884101684785222	0.6864247289283725	5.614401331764992	0.1651494
7Networks_LH_Default_PFC_21	-6.95244502554316	-1.1130296932784791	-2.371381223382091	-0.6375766
7Networks_LH_Default_PFC_22	-3.942034318625996	-0.4744732189484382	-0.0471144433424234	-0.47709
7Networks_LH_Default_PFC_23	-13.905372831378452	-1.5951512526035476	-11.744269847958194	-3.3775766
7Networks_LH_Default_PFC_24	-6.831852673284647	0.7007743622434983	-3.873523379642919	-1.3374459
7Networks_LH_Default_pCunPCC_1	-1.7596763232919717	-0.8423510613771663	0.0764461753520753	-1.6456069
7Networks_LH_Default_pCunPCC_2	-3.2866826087154486	-1.76231789177651	-1.6473414333886125	-1.1509911
7Networks_LH_Default_pCunPCC_3	-2.3791951460701948	-1.8003075631791177	1.0255892596111396	-0.6628223
7Networks_LH_Default_pCunPCC_4	1.1823944991450714	-1.0513284678121344	4.446638398399759	0.053366933
7Networks_LH_Default_pCunPCC_5	-1.6110608301064495	-0.3155343184093556	1.2586835473694684	-1.3899056
7Networks_LH_Default_pCunPCC_6	-3.182651839070143	-1.0093460207864344	-0.0616972114622707	-0.71881115
7Networks_LH_Default_pCunPCC_7	-5.826562735981498	-0.9932347131823264	-3.6736759881917846	-0.83159953
7Networks_LH_Default_pCunPCC_8	0.4811492297055068	0.2437516693673131	1.211331870161248	0.34901914
7Networks_LH_Default_pCunPCC_9	4.882435225279202	1.5595430738895215	6.850021356257499	2.8787935
7Networks_LH_Default_pCunPCC_10	-4.734545301370961	-0.1282270473727516	-2.0233895838041795	-1.619123
7Networks_LH_Default_pCunPCC_11	-0.9989470107358474	-0.0805599800250323	2.6822895040279717	0.49003884
7Networks_RH_Vis_1	10.694913583825828	5.320291033872768	11.162392046006332	2.6771286
7Networks_RH_Vis_2	7.713965918036999	5.970768854342378	6.206646053490373	2.5129764
7Networks_RH_Vis_3	16.230881378732306	5.331705725814544	17.033443685986732	3.839929
7Networks_RH_Vis_4	13.858646206804448	4.089145843443003	14.218693127068292	3.0428236
7Networks_RH_Vis_5	11.237651542405194	3.824937446244544	13.60316471133466	2.3241694
7Networks_RH_Vis_6	10.427849533631925	3.73524501997167	12.85623283364488	1.6534958
7Networks_RH_Vis_7	9.45989392636724	2.125296316015556	10.350018836526411	2.7807608
7Networks_RH_Vis_8	4.249819162154084	2.121967974621213	5.002077493732016	-0.5329649
7Networks_RH_Vis_9	-2.417117034328018	2.4789845802749086	-0.3223768967274555	-0.024928216
7Networks_RH_Vis_10	-3.726068114950903	2.482910329037826	-1.7780219752491069	-1.8156992
7Networks_RH_Vis_11	-1.7022930711286397	1.4687049659615157	1.955116211859527	-1.6751798
7Networks_RH_Vis_12	1.394661812880342	0.6178748801720888	5.868299198769831	-0.1843418
7Networks_RH_Vis_13	-9.469512340308745	2.73346626675231	-5.968142490897834	-2.2360544
7Networks_RH_Vis_14	7.766539013615409	0.3731827078395427	11.579501554920888	2.3827074
7Networks_RH_Vis_15	-0.9058370286191452	-2.0403334263424675	3.5477522677554147	-1.6648655
7Networks_RH_Vis_16	-3.89589808363834	2.6982227165878165	-0.4883457210659361	-0.55016017
7Networks_RH_Vis_17	7.314189753746767	-0.2006770503690607	8.81004564387698	2.3473985
7Networks_RH_Vis_18	-11.35672447644593	1.3805132407638432	-5.741702599715151	-2.3137286
7Networks_RH_Vis_19	4.314705807170028	2.982355630588966	8.58513710572237	-0.21834044
7Networks_RH_Vis_20	5.836496036585545	1.3611390565131776	9.321425910589385	1.3126186
7Networks_RH_Vis_21	-14.229079003574984	0.4581973462193595	-8.556136373733468	-2.50917
7Networks_RH_Vis_22	-9.384321738116377	1.2477097132302328	-6.224254688230028	-1.9608403
7Networks_RH_Vis_23	-5.161137543002257	0.7295980725916272	-1.5495227904255346	-2.0406914
7Networks_RH_Vis_24	0.2482309768553031	1.6604481653555023	3.696724873135066	-0.08421958
7Networks_RH_Vis_25	-4.934801663668987	-0.1232824921187545	-0.9281925353547212	-2.3220415
7Networks_RH_Vis_26	-7.934051249462687	2.131520732608516	-3.811876679473822	-1.9616245
7Networks_RH_Vis_27	-5.853491502242655	2.479210425116862	-3.323111168503694	-0.8127599
7Networks_RH_Vis_28	-0.1282281998393508	2.3512376511589923	2.6045793077249164	-0.5502416
7Networks_RH_Vis_29	-10.38562171060538	0.385407476437992	-6.833421693286415	-2.9675653
7Networks_RH_Vis_30	-11.58130544250854	0.9403768546768314	-8.7678508093097	-2.8287616
7Networks_RH_SomMot_1	10.077172918090795	5.529580985463655	12.551529116437196	4.746342
7Networks_RH_SomMot_2	12.926297052713474	2.4775661070271067	16.00652769351584	4.2879024
7Networks_RH_SomMot_3	19.527695187658	6.699494939743537	19.65901399029628	5.5243154
7Networks_RH_SomMot_4	5.195822115219442	4.611390373963537	6.16564278024623	4.326555
7Networks_RH_SomMot_5	1.3942675791972476	0.9044806945749806	2.32345599553566	3.6961148
7Networks_RH_SomMot_6	4.838998026464672	3.394347938438972	5.153564192591316	4.1796107
7Networks_RH_SomMot_7	14.116748830679622	4.37350180261842	16.34925827228645	5.137711
7Networks_RH_SomMot_8	3.6854320661264	1.9416812963259389	7.3873341972745425	1.5616375
7Networks_RH_SomMot_9	12.509236220148969	4.00144314765479	14.269865546735762	6.7887425
7Networks_RH_SomMot_10	20.500501681135493	6.267651572521425	20.395843879517816	6.877995
7Networks_RH_SomMot_11	13.887580697469408	3.08909895856148	15.5735381289993	5.7762303
7Networks_RH_SomMot_12	11.90594304343521	1.5397445114891186	14.504436957352068	4.708088
7Networks_RH_SomMot_13	17.128707364842352	3.882687706177769	17.347657774908654	5.974109
7Networks_RH_SomMot_14	8.972080506239138	0.7578715963713094	11.99126644949152	3.974761
7Networks_RH_SomMot_15	7.18894754926752	0.7762150775669289	10.005735897600216	4.209653
7Networks_RH_SomMot_16	11.43262027442554	1.5939095433515351	13.406354132450016	4.0764036
7Networks_RH_SomMot_17	3.6947017224941954	2.4778348461416404	6.634022714338274	2.2016737
7Networks_RH_SomMot_18	19.70410373550154	2.884066933906273	18.757012085483804	6.244898
7Networks_RH_SomMot_19	2.7043753160731767	2.9695216799272663	6.476686623026665	2.9293535
7Networks_RH_SomMot_20	9.170969304031413	2.801781069804259	10.628205601237475	2.1770554
7Networks_RH_SomMot_21	4.886041472234429	3.180562416507985	6.156053938792614	1.8389561
7Networks_RH_SomMot_22	22.291461457661065	4.140246394834602	20.50915644966952	6.8412476
7Networks_RH_SomMot_23	-0.990089954701072	2.194426743005939	2.509732576009855	1.0377532
7Networks_RH_SomMot_24	16.21786754395151	4.277497138850601	16.478372017892447	4.1739655
7Networks_RH_SomMot_25	18.56714928672461	4.600939253538405	16.273162942169286	3.9956074
7Networks_RH_SomMot_26	8.103136239634242	2.231031781575367	5.151457821545259	2.2220218
7Networks_RH_SomMot_27	1.5007746516343563	4.222385411249658	4.912172156978161	2.5817928
7Networks_RH_SomMot_28	-1.835737757140193	3.647866291825807	1.8002695598567422	1.1127766
7Networks_RH_SomMot_29	5.797251422004734	3.918927863763845	5.3919032577378285	1.7022407
7Networks_RH_SomMot_30	19.436765814625783	4.346095529855165	16.702046019294833	5.075309
7Networks_RH_SomMot_31	-6.388826483647467	1.5177067006665197	-4.30501233255185	-0.85613614
7Networks_RH_SomMot_32	-5.514349822163525	-1.5158043398694898	-2.0590979078168656	-1.1287621
7Networks_RH_SomMot_33	2.202347942668558	2.160385333497485	0.3476079280323239	1.1062145
7Networks_RH_SomMot_34	-8.360373361923807	0.4017518868519625	-8.091178540676626	-2.7723844
7Networks_RH_SomMot_35	-14.81602686261469	1.8117480692948005	-12.431945824912464	-3.0818977
7Networks_RH_SomMot_36	-7.573660191631743	-1.3727575311401468	-5.402625070172999	-1.6133821
7Networks_RH_SomMot_37	-19.626775728079743	-0.6220684110096397	-16.1943260924289	-3.8697643
7Networks_RH_SomMot_38	-5.838664190523547	-0.4365195456753238	-6.972209954804947	-2.1176274
7Networks_RH_SomMot_39	-19.02416949466852	-1.4911317473076753	-19.997117584066967	-5.1546025
7Networks_RH_SomMot_40	-26.92475110698802	-1.8731440403375104	-27.153992723482013	-7.5379667
7Networks_RH_DorsAttn_Post_1	8.046830752800044	5.836199216349326	8.565664288709128	2.5223339
7Networks_RH_DorsAttn_Post_2	-7.525976062062823	1.732477082619044	-5.783975039249556	-1.36949
7Networks_RH_DorsAttn_Post_3	-1.2300708737598125	0.3544622584008324	2.785422387329314	-0.4957692
7Networks_RH_DorsAttn_Post_4	-10.637301944752949	2.187420298127866	-9.142743746488936	-3.5037093
7Networks_RH_DorsAttn_Post_5	-1.7269908809335477	2.405911483519578	0.4623119323812786	0.18254222
7Networks_RH_DorsAttn_Post_6	-1.1859953644835948	2.375224172450481	3.315114559230792	1.7206928
7Networks_RH_DorsAttn_Post_7	-9.023112415362217	-0.5780137742320337	-6.159180672858463	-2.6421452
7Networks_RH_DorsAttn_Post_8	2.7699712403000456	1.6239240341913	5.910631495655089	1.9126484
7Networks_RH_DorsAttn_Post_9	7.59848494139729	3.021239975896516	11.516009381784515	3.270072
7Networks_RH_DorsAttn_Post_10	-7.693408226422132	0.8213862207181292	-3.557110110277426	-1.4865062
7Networks_RH_DorsAttn_Post_11	-1.0029738393271217	2.3618614063044565	0.6260127752525837	0.9488725
7Networks_RH_DorsAttn_Post_12	-16.271218591566633	-1.0971549837661028	-12.896010176129924	-3.8117633
7Networks_RH_DorsAttn_Post_13	4.546328207712968	3.481466118672347	8.150234723642265	3.2348986
7Networks_RH_DorsAttn_Post_14	-7.7488762754189215	2.273494417604222	-3.8556857103844617	-0.31869248
7Networks_RH_DorsAttn_Post_15	-13.15722655386518	-0.6880246115698408	-11.254121491166677	-3.3481488
7Networks_RH_DorsAttn_Post_16	-17.56629671139941	0.7588166014602621	-13.77378918765971	-3.2159243
7Networks_RH_DorsAttn_Post_17	-9.805336885560491	-0.999728302022938	-5.913429772558764	-1.0862367
7Networks_RH_DorsAttn_Post_18	-18.674041320021107	-1.727168221454876	-15.680230933750044	-3.9142244
7Networks_RH_DorsAttn_Post_19	-18.904857072131183	0.1419464333870383	-14.865557838892451	-4.179142
7Networks_RH_DorsAttn_FEF_1	2.8060617027026025	2.507928812219137	5.6376140743910765	1.1464646
7Networks_RH_DorsAttn_FEF_2	7.253021649902656	2.626071979139628	8.98800024324905	2.04259
7Networks_RH_DorsAttn_FEF_3	-8.15712168940051	0.9449943335025014	-4.667015088615713	-1.0306064
7Networks_RH_DorsAttn_PrCv_1	11.326769553125525	1.8548194285269572	13.726620283806062	3.7799191
7Networks_RH_SalVentAttn_TempOccPar_1	-2.7842921966331557	0.1200829174105475	-0.1829711510536138	-0.32668823
7Networks_RH_SalVentAttn_TempOccPar_2	3.236166914948874	0.0495472974934112	4.576799631495244	2.3202589
7Networks_RH_SalVentAttn_TempOccPar_3	-2.161529668454273	-0.1471406109280827	1.1019652391066483	0.45272416
7Networks_RH_SalVentAttn_TempOccPar_4	11.534053778155323	4.191005370723492	15.124251375438666	3.4357965
7Networks_RH_SalVentAttn_TempOccPar_5	11.279984692362838	2.931324623708341	14.094889166366938	2.590769
7Networks_RH_SalVentAttn_TempOccPar_6	-3.19612302205286	1.5489609333458114	1.1872139360613223	0.48593667
7Networks_RH_SalVentAttn_TempOccPar_7	-8.524841561225708	0.6241960767104318	-5.836093088736552	-0.6265537
7Networks_RH_SalVentAttn_PrC_1	4.9001947713645	2.003007119193026	8.282060450922454	1.1904625
7Networks_RH_SalVentAttn_FrOperIns_1	11.12427926072697	3.745939942551275	10.248399338156338	3.8408623
7Networks_RH_SalVentAttn_FrOperIns_2	4.9508513981829	1.745709311129212	5.416054916336554	3.787113
7Networks_RH_SalVentAttn_FrOperIns_3	4.314054619583541	2.4610008455964536	5.763360840788292	4.0840607
7Networks_RH_SalVentAttn_FrOperIns_4	1.5041589495823575	0.6217218989782693	2.373924118140724	3.742414
7Networks_RH_SalVentAttn_FrOperIns_5	9.327025461310232	2.097304606194943	11.651729824832886	2.4313664
7Networks_RH_SalVentAttn_FrOperIns_6	6.466530588040516	1.828660128393082	9.53128909005817	3.8448093
7Networks_RH_SalVentAttn_FrOperIns_7	16.10010716571777	3.89272959856656	19.005267388012825	6.222474
7Networks_RH_SalVentAttn_FrOperIns_8	7.327059012561984	1.423618489051149	10.253495797645172	3.2707193
7Networks_RH_SalVentAttn_PFCl_1	-3.767085233346669	0.8997888090057204	-0.1691817061032249	0.2972625
7Networks_RH_SalVentAttn_Med_1	13.898479504288437	2.1319428575413424	15.314020763934629	4.4351025
7Networks_RH_SalVentAttn_Med_2	10.782970696903195	4.022518295116474	11.23887121689665	3.3711395
7Networks_RH_SalVentAttn_Med_3	2.8941723793660694	0.8263700924323372	5.422893337012094	-0.7187677
7Networks_RH_SalVentAttn_Med_4	5.360624637019415	3.5130391267611984	7.350700874142676	2.0157943
7Networks_RH_SalVentAttn_Med_5	-4.0686173906899405	0.0898802246883923	0.7278198349753509	-0.40848893
7Networks_RH_SalVentAttn_Med_6	10.433917757447672	1.7924890953584234	12.249282445445807	2.1497009
7Networks_RH_SalVentAttn_Med_7	5.275975189428325	1.2914245565927236	7.332969576549687	1.1814126
7Networks_RH_SalVentAttn_Med_8	-12.086496150858844	-2.0912863919669142	-8.853175291617362	-2.831956
7Networks_RH_Limbic_OFC_1	-2.4042589827307084	1.45860775375126	0.9131665304096264	-0.8091831
7Networks_RH_Limbic_OFC_2	9.87466266063461	3.0146544194187537	11.846801384176953	2.9401379
7Networks_RH_Limbic_OFC_3	20.62018036973176	7.52249640357895	19.80715582405013	5.5961432
7Networks_RH_Limbic_OFC_4	14.674911375749272	3.5918345166428263	16.62682839588807	4.128653
7Networks_RH_Limbic_OFC_5	-3.070527068830452	1.3226934089840827	-1.0701773779886972	0.7324623
7Networks_RH_Limbic_OFC_6	9.7001616132516	7.003614140831446	9.380066033561215	4.1962504
7Networks_RH_Limbic_TempPole_1	24.036616520928856	6.313983927437486	23.621917445572414	6.119123
7Networks_RH_Limbic_TempPole_2	20.076675332307584	6.179972823128066	22.07674396852082	5.4617753
7Networks_RH_Limbic_TempPole_3	28.45037815855808	5.94331951136852	27.928347723597096	6.767232
7Networks_RH_Limbic_TempPole_4	14.011790320245476	5.377039714318462	13.582094601432493	3.6972828
7Networks_RH_Limbic_TempPole_5	20.31485669115973	4.180894625889354	21.66640694749122	5.248643
7Networks_RH_Limbic_TempPole_6	10.767640625950856	5.992172441586166	11.024661736333112	2.5511467
7Networks_RH_Limbic_TempPole_7	9.57542412240067	4.1999971295934335	10.74353625935188	2.0843892
7Networks_RH_Cont_Par_1	-9.536451633181668	0.6289648276136937	-7.72072791842324	-1.7174516
7Networks_RH_Cont_Par_2	-7.108679709446069	0.7254877656090222	-4.8436077718072585	-0.78023344
7Networks_RH_Cont_Par_3	-10.051163776747194	1.3729094165728444	-6.716860166447153	-1.9410915
7Networks_RH_Cont_Par_4	-7.750270512886198	0.9875088420698838	-3.108500453287323	-0.6198137
7Networks_RH_Cont_Par_5	-3.2471294008427307	1.0972980311023133	-1.1945768089480848	-0.4052884
7Networks_RH_Cont_Par_6	-11.017937188769638	2.224687365157871	-8.666917591356631	-1.820706
7Networks_RH_Cont_Temp_1	1.1062142724264648	2.832482865611586	2.120877101229979	0.48900518
7Networks_RH_Cont_Temp_2	-7.615028864826796	2.433486558015687	-5.964089676162217	-1.5417088
7Networks_RH_Cont_PFCv_1	11.01323843671388	2.418783585710768	11.144890492259856	2.2151663
7Networks_RH_Cont_PFCl_1	6.628016087490312	3.211146534217711	8.986184542887607	2.5028498
7Networks_RH_Cont_PFCl_2	-2.5645576653090134	1.962323998763748	0.6748607888432755	1.7889775
7Networks_RH_Cont_PFCl_3	0.8622139769713929	2.935935573246057	4.712025809087586	1.996738
7Networks_RH_Cont_PFCl_4	-3.637026768186455	0.7322355033517645	0.0461596401462035	1.0843266
7Networks_RH_Cont_PFCl_5	-2.112293552326193	1.0468859752128403	0.847123408862177	1.2576506
7Networks_RH_Cont_PFCl_6	0.0096454849093978	-0.3325594993187794	3.865108598735881	0.79985714
7Networks_RH_Cont_PFCl_7	6.22406997236212	1.267023310266206	8.883275453893924	1.8525572
7Networks_RH_Cont_PFCl_8	-5.787647086431608	-0.024145055336741	-0.9878921810604911	0.2762134
7Networks_RH_Cont_PFCl_9	2.406579607298033	0.5545316076888662	6.216950158218364	1.4395078
7Networks_RH_Cont_PFCl_10	10.923331066620912	2.2175286735159907	13.058595076998516	2.9241056
7Networks_RH_Cont_PFCl_11	-3.161345972266334	0.0298471692057131	0.5571036551749966	0.14916521
7Networks_RH_Cont_PFCl_12	0.3495940374298256	0.8223457588331625	3.941398795330375	0.6914193
7Networks_RH_Cont_PFCl_13	-0.0547745940942077	1.3621223524195545	4.28075852329372	0.6579347
7Networks_RH_Cont_PFCl_14	-8.142070454036554	-0.6940230722733137	-2.8982630298159973	-1.2904977
7Networks_RH_Cont_PFCl_15	-7.768601690612097	0.5729698603996408	-3.2880982897596054	-1.0314106
7Networks_RH_Cont_pCun_1	0.0108929402255679	2.604845010201952	1.8320162223378755	0.15465415
7Networks_RH_Cont_pCun_2	-4.283303632146241	1.243683418375185	-1.926012868130789	-0.34064057
7Networks_RH_Cont_Cing_1	2.96555138228872	0.1326310656109358	4.494549768548788	1.9312372
7Networks_RH_Cont_Cing_2	4.159636644028784	0.4071133893662977	4.036940301852612	3.0604444
7Networks_RH_Cont_PFCmp_1	14.87852637436671	0.7183237175753747	16.875735006570384	4.710873
7Networks_RH_Cont_PFCmp_2	3.2469830395462167	0.6394233574543493	5.287157384773732	-0.37218794
7Networks_RH_Default_Par_1	1.2675809536361478	-0.331438438647335	3.787646236327449	1.121798
7Networks_RH_Default_Par_2	-4.956743170577662	0.8804016698920878	-0.6986666194320064	-0.61802864
7Networks_RH_Default_Par_3	-3.7271400448819008	0.3765791229328223	-0.6858911765575835	-0.32715213
7Networks_RH_Default_Par_4	-4.664862125540569	0.8010356115801545	-1.3862769591063304	-0.11586644
7Networks_RH_Default_Par_5	-12.2106314534323	0.6885196318535713	-10.72477044280434	-2.33989
7Networks_RH_Default_Temp_1	12.784472932023558	4.534140390073624	15.38758334090738	3.5707932
7Networks_RH_Default_Temp_2	9.718683081493976	2.6834030086462	12.48329721353675	3.0078907
7Networks_RH_Default_Temp_3	14.740807444698452	4.994747001822231	15.496730565874556	4.601401
7Networks_RH_Default_Temp_4	12.763542860214086	4.842309853660125	16.19063684956252	4.5920496
7Networks_RH_Default_Temp_5	0.5373905861705225	2.486079887842469	3.5058561884043544	0.012381624
7Networks_RH_Default_Temp_6	9.011050306164549	3.306248418938623	13.25163609698763	3.3820794
7Networks_RH_Default_Temp_7	-3.991321588242668	2.319943659565508	-1.725048786371536	-0.46681014
7Networks_RH_Default_Temp_8	2.2333976956974	0.3876228723644584	4.269285656934189	1.449373
7Networks_RH_Default_PFCv_1	14.947612251683994	3.3311867487120046	15.755344714221962	3.0179672
7Networks_RH_Default_PFCv_2	14.780518660509603	4.460915644461108	18.29984749447309	3.7701404
7Networks_RH_Default_PFCv_3	2.3120443515822373	0.2177569238263292	5.020310873602333	1.2417032
7Networks_RH_Default_PFCv_4	2.52608617700898	0.5800936433358487	6.068826491453449	1.8102305
7Networks_RH_Default_PFCdPFCm_1	0.9601715296504958	1.0050834811892864	-0.1951443372587567	0.7917743
7Networks_RH_Default_PFCdPFCm_2	-0.5459609115588597	2.6680073794930186	0.9562272407043412	0.82376873
7Networks_RH_Default_PFCdPFCm_3	6.453094421813517	-1.5959505912478107	7.672816457422768	2.058734
7Networks_RH_Default_PFCdPFCm_4	6.583279892255619	1.166140388676963	8.533220406993058	1.6763827
7Networks_RH_Default_PFCdPFCm_5	-8.125586029658965	-0.6527287121797696	-4.430744335329878	-1.1338059
7Networks_RH_Default_PFCdPFCm_6	6.832551100438973	-1.0022804526019684	6.959734439337992	2.4616609
7Networks_RH_Default_PFCdPFCm_7	-1.7527250022709335	0.0297033114510458	0.5728013426127171	0.22442096
7Networks_RH_Default_PFCdPFCm_8	-10.77088556763016	-0.5798446805229874	-6.705607542869656	-2.1890059
7Networks_RH_Default_PFCdPFCm_9	3.9928303006539783	0.2820217959909682	5.167565000450923	0.80731046
7Networks_RH_Default_PFCdPFCm_10	-4.52617296299198	1.0365052193185276	-0.1919267210610349	-0.29933873
7Networks_RH_Default_PFCdPFCm_11	-10.86279305775639	-2.793420899475302	-7.499012698224981	-2.9104862
7Networks_RH_Default_PFCdPFCm_12	-7.349484520952539	-0.0928085342512676	-3.4106264424801105	-0.6629619
7Networks_RH_Default_PFCdPFCm_13	-14.757674909109843	-2.266314825046329	-11.447538459838157	-3.1227705
7Networks_RH_Default_pCunPCC_1	-0.8265719090291783	-0.8712042992532898	1.3054963365645118	0.20702405
7Networks_RH_Default_pCunPCC_2	-5.529579115540646	-2.160022240286584	-2.8656033428505414	-0.4121712
7Networks_RH_Default_pCunPCC_3	1.1479261839272514	1.6789746217935675	3.141841002338788	0.3530758
7Networks_RH_Default_pCunPCC_4	-3.213626131336058	-0.5714685418718998	0.0905910494739613	-0.082128115
7Networks_RH_Default_pCunPCC_5	-1.0150532729252493	1.0871889040049485	1.176574192604204	-0.18355194
7Networks_RH_Default_pCunPCC_6	-2.6176281649962645	-1.4088945819589973	-0.1967209234998155	-2.1519146
7Networks_RH_Default_pCunPCC_7	2.2158642571081533	1.071393012281014	4.162121978950054	0.6111407
7Networks_RH_Default_pCunPCC_8	-3.101064332384471	0.1065353726965628	0.1124194563621286	0.26763317
7Networks_RH_Default_pCunPCC_9	2.407948739860126	1.8806456725877756	4.827063822358345	1.5814354
